# Proteome-wide 4-hydroxy-2-nonenal signature of oxidative stress in the marine invasive tunicate *Botryllus schlosseri*

**DOI:** 10.1101/2024.07.19.604351

**Authors:** Dietmar Kültz, Alison M. Gardell, Anthony DeTomaso, Greg Stoney, Baruch Rinkevich, Andy Qarri, Jens Hamar

**Affiliations:** University of California Davis, Department of Animal Sciences & Genome Center, Meyer Hall, One Shields Ave., Davis CA 95616, USA; University of Washington Tacoma, School of Interdisciplinary Arts and Sciences, 1900 Commerce St., Tacoma WA 98402, USA; University of California Santa Barbara, Department of Molecular, Cellular and Developmental Biology, Life Sciences Building 235, UCEN Rd, Goleta CA 93117, USA; Israel Oceanography & Limnological Research, National Institute of Oceanography, POB 9753, 3109701 Haifa, Israel; Helmholtz Zentrum München, Regenerative Biology and Medicine Institute, Munich, Germany

**Keywords:** Posttranslational modification, Lipid peroxidation, Environmental stress, Ecological proteomics, Invasive species, Colonial tunicates, Chordata

## Abstract

The colonial ascidian *Boytryllus schlosseri* is an invasive marine chordate that thrives under conditions of anthropogenic climate change. We show that the B. schlosseri expressed proteome contains unusually high levels of proteins that are adducted with 4-hydroxy-2-nonenal (HNE). HNE represents a prominent posttranslational modification resulting from oxidative stress. Although numerous studies have assessed oxidative stress in marine organisms HNE protein modification has not previously been determined in any marine species. LC/MS proteomics was used to identify 1052 HNE adducted proteins in B. schlosseri field and laboratory populations. Adducted amino acid residues were ascertained for 1849 modified sites, of which 1195 had a maximum amino acid localization score. Most HNE modifications were at less reactive lysines (rather than more reactive cysteines). HNE prevelance on most sites was high. These observations suggest that B. schlosseri experiences and tolerates high intracellular reactive oxygen species levels, resulting in substantial lipid peroxidation. HNE adducted B. schlosseri proteins show enrichment in mitochondrial, proteostasis, and cytoskeletal functions. Based on these results we propose that redox signaling contributes to regulating energy metabolism, the blastogenic cycle, oxidative burst defenses, and cytoskeleton dynamics during B. schlosseri development and physiology. A DIA assay library was constructed to quantify HNE adduction at 72 sites across 60 proteins that represent a holistic network of functionally discernable oxidative stress bioindicators. We conclude that the vast amount of HNE protein adduction in this circumpolar tunicate is indicative of high oxidative stress tolerance contributing to its range expansion into diverse environments.

**NEW & NOTEWORTHY:** Oxidative stress results from environmental challenges that increase in frequency and severity during the Anthropocene. Oxygen radical attack causes lipid peroxidation leading to HNE production. Proteome-wide HNE adduction is highly prevalent in *Botryllus schlosseri*, a widely distributed, highly invasive, and economically important biofouling ascidian and the first marine species to be analyzed for proteome HNE modification. HNE adduction of specific proteins physiologically sequesters reactive oxygen species, which enhances fitness and resilience during environmental change.
