## Supplementary Table 2 for "Proteome-wide 4-hydroxy-2-nonenal signature of oxidative stress in the marine invasive tunicate *Botryllus schlosseri*"

### Sheet: SupplementaryTable2
Supplementary table 2: Botryllus schlosseri proteins with the greatest proportion of HNE modified amino acid residues relative to protein length
Short Protein AC	# HNE peptides	protein length	HNE/Len ratio	high ratio	Annotation
chrUn.g57954.01.p	3	69	0.0434783	High0.03	60S ribosomal protein L9-like isoform X2
chrUn.g05941.01.p	3	80	0.0375	High0.03	transcriptional activator protein Pur-beta-like
chrUn.g37831.01.p	4	120	0.0333333	High0.03	40S ribosomal protein S20-like
chrUn.g02038.01.p	3	98	0.0306122	High0.03	coactosin-like protein
chrUn.g63113.01.p	9	196	0.0459184	High0.03	NADP-specific glutamate dehydrogenase-like isoform X4
chrUn.g49397.01.p	4	104	0.0384615	High0.03	alanine--glyoxylate aminotransferase 2, mitochondrial-like
chrUn.g06083.01.p	6	165	0.0363636	High0.03	uncharacterized protein LOC120343960
chrUn.g20338.01.p	17	113	0.150442	High0.03	fatty acyl-CoA hydrolase precursor, medium chain-like
chrUn.g29048.01.p	8	188	0.0425532	High0.03	enoyl-CoA hydratase, mitochondrial-like
chrUn.g18145.01.p	6	168	0.0357143	High0.03	cullin-associated NEDD8-dissociated protein 1-like
chrUn.g02166.01.p	7	189	0.037037	High0.03	glutathione reductase, mitochondrial-like
chr1.g28202.01.p	8	198	0.040404	High0.03	hydroxyacyl-coenzyme A dehydrogenase, mitochondrial-like
chrUn.g39543.01.p	7	109	0.0642202	High0.03	lactadherin-like
chrUn.g18081.01.p	5	112	0.0446429	High0.03	-
chrUn.g20707.01.p	4	183	0.0218579	High0.01	proteasome subunit beta type-7-like
chrUn.g61684.01.p	1	88	0.0113636	High0.01	-
chrUn.g58588.01.p	5	333	0.015015	High0.01	cathepsin B-like
chrUn.g61529.01.p	5	272	0.0183824	High0.01	-
chrUn.g35669.01.p	3	220	0.0136364	High0.01	PREDICTED: bifunctional glutamate/proline--tRNA ligase-like, partial
chr6.g14675.01.p	5	356	0.0140449	High0.01	tryptophan--tRNA ligase, cytoplasmic-like
chrUn.g63294.01.p	4	354	0.0112994	High0.01	protein disulfide-isomerase A3-like
chrUn.g30773.01.p	6	438	0.0136986	High0.01	cysteine desulfurase, mitochondrial-like isoform X1
chrUn.g15657.01.p	2	137	0.0145985	High0.01	glutathione reductase, mitochondrial-like
chrUn.g20463.01.p	2	180	0.0111111	High0.01	small glutamine-rich tetratricopeptide repeat-containing protein beta-like
chrUn.g32161.01.p	2	129	0.0155039	High0.01	VUZ54606.1unnamed protein product
chrUn.g31264.01.p	13	655	0.0198473	High0.01	carnitine O-palmitoyltransferase 2, mitochondrial-like
chrUn.g46956.01.p	3	228	0.0131579	High0.01	methylmalonate-semialdehyde dehydrogenase [acylating], mitochondrial-like
chrUn.g02789.01.p	4	276	0.0144928	High0.01	platelet-activating factor acetylhydrolase IB subunit alpha1-like
chr6.g60981.01.p	4	190	0.0210526	High0.01	high mobility group protein B2-like
chrUn.g31150.01.p	2	88	0.0227273	High0.01	uncharacterized protein LOC120339955
chrUn.g08842.01.p	10	446	0.0224215	High0.01	tubulin beta chain
chr12.g31389.01.p	8	356	0.0224719	High0.01	uncharacterized protein LOC120339709
chrUn.g30664.01.p	3	147	0.0204082	High0.01	tryparedoxin-like
chrUn.g20155.01.p	2	79	0.0253165	High0.01	KH domain-containing, RNA-binding, signal transduction-associated protein 2-like
chrUn.g70249.01.p	3	124	0.0241935	High0.01	CBN08638.1ribosomal protein S10
chr2.g09305.01.p	4	142	0.028169	High0.01	-
chrUn.g39811.01.p	3	144	0.0208333	High0.01	KHJ92628.1core histone H2A/H2B/H3/H4
chrUn.g15812.01.p	3	132	0.0227273	High0.01	ALM04210.1complement component 3
chrUn.g27793.01.p	3	102	0.0294118	High0.01	CAB3243443.1enhancer of rudimentary homolog
chr10.g26383.01.p	8	293	0.0273038	High0.01	glutathione S-transferase D5-like
chr13.g49423.01.p	5	249	0.0200803	High0.01	glutathione S-transferase omega-1-like
chrUn.g08775.01.p	4	174	0.0229885	High0.01	solute carrier family 23 member 2-like
chrUn.g16445.01.p	2	139	0.0143885	High0.01	muscle M-line assembly protein unc-89-like
chr1.g14902.01.p	2	178	0.011236	High0.01	lamin-B1-like isoform X2
chrUn.g47644.01.p	1	67	0.0149254	High0.01	60S ribosomal protein L9-like isoform X2
chr3.g68718.01.p	3	207	0.0144928	High0.01	myophilin-like
chr2.g26360.01.p	2	120	0.0166667	High0.01	-
chrUn.g16570.01.p	5	381	0.0131234	High0.01	sushi, von Willebrand factor type A, EGF and pentraxin domain-containing protein 1-like
chrUn.g58343.01.p	1	99	0.010101	High0.01	40S ribosomal protein S7-like
chrUn.g47375.01.p	2	124	0.016129	High0.01	14-3-3 protein gamma-like
chrUn.g54418.01.p	3	157	0.0191083	High0.01	calmodulin-alpha isoform X2
chrUn.g37597.01.p	2	132	0.0151515	High0.01	receptor expression-enhancing protein 5-like isoform X2
chrUn.g01852.01.p	1	78	0.0128205	High0.01	kielin/chordin-like protein isoform X3
chrUn.g00351.01.p	3	292	0.010274	High0.01	phosphatidylinositol transfer protein alpha isoform-like
chr13.g45863.01.p	3	207	0.0144928	High0.01	programmed cell death protein 6-like
chrUn.g01015.01.p	4	240	0.0166667	High0.01	glutathione S-transferase Mu 4-like
chrUn.g02707.01.p	2	109	0.0183486	High0.01	carboxymethylenebutenolidase homolog
chrUn.g02873.01.p	2	186	0.0107527	High0.01	-
chrUn.g21613.01.p	1	95	0.0105263	High0.01	enoyl-CoA hydratase, mitochondrial-like
chr9.g24621.01.p	1	96	0.0104167	High0.01	KAG9281532.1cystatin-B-like
chrUn.g45694.01.p	1	92	0.0108696	High0.01	40S ribosomal protein S7
chrUn.g00489.01.p	5	360	0.0138889	High0.01	purine nucleoside phosphorylase-like
chrUn.g31676.01.p	3	184	0.0163043	High0.01	vinculin-like isoform X2
chrUn.g29761.01.p	2	112	0.0178571	High0.01	cytochrome c oxidase subunit 5A, mitochondrial-like
chrUn.g15202.01.p	2	132	0.0151515	High0.01	CAB3239131.133 kDa inner dynein arm light chain, axonemal
chrUn.g31563.01.p	2	164	0.0121951	High0.01	syntaxin-7-like isoform X2
chr5.g14827.01.p	3	265	0.0113208	High0.01	fumarylacetoacetase-like
chrUn.g05470.01.p	3	295	0.0101695	High0.01	60S ribosomal protein L5
chr5.g66284.01.p	4	398	0.0100503	High0.01	glycine amidinotransferase, mitochondrial-like isoform X1
chrUn.g51479.01.p	2	176	0.0113636	High0.01	60S ribosomal protein L6-like
chr5.g13627.01.p	2	120	0.0166667	High0.01	40S ribosomal protein S20-like
chrUn.g09093.01.p	2	105	0.0190476	High0.01	alpha-actinin-1-like
chr13.g69948.01.p	7	633	0.0110585	High0.01	prolow-density lipoprotein receptor-related protein 1-like
chr2.g02303.01.p	8	441	0.0181406	High0.01	T-complex protein 1 subunit zeta-like
chrUn.g27124.01.p	2	198	0.010101	High0.01	LOW QUALITY PROTEIN: staphylococcal nuclease domain-containing protein 1-like
chrUn.g53191.01.p	6	467	0.012848	High0.01	nucleobindin-2-like isoform X2
chrUn.g01606.01.p	3	264	0.0113636	High0.01	proteasomal ubiquitin receptor ADRM1-like
chrUn.g09878.01.p	4	284	0.0140845	High0.01	glycerol-3-phosphate dehydrogenase [NAD(+)], cytoplasmic-like
chrUn.g02827.01.p	4	231	0.017316	High0.01	LOW QUALITY PROTEIN: bifunctional glutamate/proline--tRNA ligase-like
chrUn.g48311.01.p	4	214	0.0186916	High0.01	cystathionine beta-synthase-like protein isoform X1
chr13.g64078.01.p	2	176	0.0113636	High0.01	amine sulfotransferase-like isoform X2
chr9.g48751.01.p	2	185	0.0108108	High0.01	zonadhesin-like
chrUn.g38893.01.p	2	105	0.0190476	High0.01	zonadhesin-like isoform X2
chrUn.g44449.01.p	2	153	0.0130719	High0.01	lectin-like
chrUn.g21931.01.p	4	359	0.0111421	High0.01	unconventional myosin-Ia-like isoform X2
chrUn.g31915.01.p	4	235	0.0170213	High0.01	60S ribosomal protein L7a-like
chr9.g51195.01.p	3	151	0.0198676	High0.01	60S ribosomal protein L31-like
chr9.g50115.01.p	12	1013	0.011846	High0.01	spectrin beta chain, non-erythrocytic 1-like isoform X6
chrUn.g00337.01.p	4	312	0.0128205	High0.01	26S proteasome non-ATPase regulatory subunit 14
chr1.g48071.01.p	1	86	0.0116279	High0.01	dipeptidyl peptidase 4-like isoform X2
chrUn.g27499.01.p	3	205	0.0146341	High0.01	glutamate dehydrogenase, mitochondrial-like
chrUn.g31316.01.p	6	471	0.0127389	High0.01	LOW QUALITY PROTEIN: spectrin alpha chain, non-erythrocytic 1-like
chr4.g65766.01.p	7	482	0.0145228	High0.01	xaa-Pro dipeptidase-like
chrUn.g07194.01.p	3	254	0.011811	High0.01	protein disulfide-isomerase 2-like
chrUn.g02393.01.p	4	231	0.017316	High0.01	LOW QUALITY PROTEIN: very long-chain specific acyl-CoA dehydrogenase, mitochondrial-like
chrUn.g39084.01.p	2	199	0.0100503	High0.01	leucine-rich repeat-containing protein 57-like
chr4.g54579.01.p	3	197	0.0152284	High0.01	ras-related protein Rab-10-like
chrUn.g22736.01.p	3	150	0.02	High0.01	cytidine deaminase-like
chr5.g70326.01.p	6	592	0.0101351	High0.01	eukaryotic translation initiation factor 2A-like
chrUn.g15612.01.p	5	312	0.0160256	High0.01	ATP-dependent RNA helicase dbp2-like
chrUn.g25441.01.p	4	288	0.0138889	High0.01	eukaryotic translation initiation factor 4 gamma 1-like isoform X2
chrUn.g62579.01.p	3	147	0.0204082	High0.01	PNI93398.1NDUFV1 isoform 13, partial
chr4.g67606.01.p	5	213	0.0234742	High0.01	-
chr7.g13894.01.p	4	389	0.0102828	High0.01	protein NDRG3-like
chrUn.g10892.01.p	1	64	0.015625	High0.01	uncharacterized protein LOC120343960
chrUn.g17794.01.p	1	71	0.0140845	High0.01	CAB3232868.1coatomer subunit beta-like
chrUn.g06262.01.p	4	335	0.0119403	High0.01	pirin-like
chr12.g01965.01.p	5	295	0.0169492	High0.01	CAB3265230.126S protease regulatory subunit 6A-B
chrUn.g65034.01.p	3	248	0.0120968	High0.01	nidogen-like
chrUn.g57290.01.p	2	190	0.0105263	High0.01	bifunctional 3'-phosphoadenosine 5'-phosphosulfate synthase-like isoform X3
chrUn.g43815.01.p	4	156	0.025641	High0.01	NADH dehydrogenase [ubiquinone] 1 alpha subcomplex subunit 12-like
chrUn.g18817.01.p	2	179	0.0111732	High0.01	UDP-glucose:glycoprotein glucosyltransferase 1-like
chr10.g47514.01.p	4	216	0.0185185	High0.01	universal stress protein YxiE-like
chrUn.g59922.01.p	1	55	0.0181818	High0.01	-
chr6.g67537.01.p	2	124	0.016129	High0.01	alpha-aminoadipic semialdehyde synthase, mitochondrial-like isoform X3
chrUn.g04378.01.p	2	166	0.0120482	High0.01	urokinase-type plasminogen activator-like
chrUn.g01909.01.p	2	197	0.0101523	High0.01	tektin-1-like
chr5.g54550.01.p	1	95	0.0105263	High0.01	P-selectin-like
chrUn.g32628.01.p	6	258	0.0232558	High0.01	rab-like protein 3
chrUn.g21021.01.p	2	199	0.0100503	High0.01	AFQ35984.1glutathione S-transferase sigma 2
chrUn.g48825.01.p	2	166	0.0120482	High0.01	syntaxin-1A-like isoform X3
chrUn.g10842.01.p	2	174	0.0114943	High0.01	talin-2-like isoform X9
chrUn.g11786.01.p	1	88	0.0113636	High0.01	elongin-B-like
chrUn.g06900.01.p	3	298	0.0100671	High0.01	CAX48985.1smooth muscle-type troponin T
chr5.g67869.01.p	6	288	0.0208333	High0.01	papilin-like isoform X2
chrUn.g47389.01.p	1	92	0.0108696	High0.01	uncharacterized protein LOC120333103
chr5.g22542.01.p	7	554	0.0126354	High0.01	exportin-1-like
chrUn.g52722.01.p	2	109	0.0183486	High0.01	alpha-aminoadipic semialdehyde dehydrogenase
chrUn.g47899.01.p	2	188	0.0106383	High0.01	troponin C, skeletal muscle-like
chrUn.g25596.01.p	5	345	0.0144928	High0.01	malate dehydrogenase, mitochondrial-like
chrUn.g36351.01.p	6	368	0.0163043	High0.01	talin-2-like isoform X9
chr5.g11643.01.p	6	592	0.0101351	High0.01	phenylalanine--tRNA ligase beta subunit-like
chrUn.g19528.01.p	1	69	0.0144928	High0.01	laminin subunit alpha-5-like isoform X6
chr13.g34366.01.p	2	133	0.0150376	High0.01	phenylalanine-4-hydroxylase-like isoform X2
