## Supplementary Table 3 for "Proteome-wide 4-hydroxy-2-nonenal signature of oxidative stress in the marine invasive tunicate *Botryllus schlosseri*"

### Sheet: Supplementary Table 3
Supplementary table 3: Quantitative data for all HNE modified sites included in the DIA assay library for HNE adducted Botryllus schlosseri proteins.
CvW-log10p	CvWlog2FC	shortAC	Regulation	Description		CvT-log10p	CvTlog2FC	shortAC	Regulation	Description		WvT-log10p	WvTlog2FC	shortAC	Regulation	Description
3.23814	1.06152	chr12.g55787.01.p	up	uncharacterized protein LOC120345493		15.1075	1.03967	chr12.g55787.01.p	up	uncharacterized protein LOC120345493		6.22285	1.05178	chr1.g14902.01.p	up	lamin-B1-like isoform X2
9.19589	1.43284	chrUn.g02679.01.p	up	WD repeat-containing protein 1		9.4643	1.17038	chrUn.g32977.01.p	up	uncharacterized protein LOC120345319 isoform X2		6.98437	0.139118	chrUn.g04512.01.p
9.28058	2.18454	chrUn.g32977.01.p	up	uncharacterized protein LOC120345319 isoform X2		5.54131	1.01898	chrUn.g65251.01.p	up	glial fibrillary acidic protein-like		2.3316	0.720119	chr12.g55787.01.p
4.03406	1.4872	chrUn.g65251.01.p	up	glial fibrillary acidic protein-like		15.2429	1.18269	chr1.g14902.01.p	up	lamin-B1-like isoform X2		3.72433	0.312976	chr12.g55787.01.p
5.53781	1.36228	chrUn.g21613.01.p	up	enoyl-CoA hydratase, mitochondrial-like		11.8353	0.179121	chrUn.g04512.01.p				1.43543	0.0608083	chrUn.g09824.01.p
8.81478	1.11349	chrUn.g29002.01.p	up	60S ribosomal protein L3-like		3.06326	0.265457	chr12.g55787.01.p				0.0597267	-0.00108552	chrUn.g40844.01.p
5.29791	1.30858	chr9.g49942.01.p	up	uncharacterized protein LOC120338799 isoform X2		3.7917	0.0715401	chrUn.g09824.01.p				0.943165	0.0715557	chr10.g18455.01.p
2.86998	2.63044	chr5.g61985.01.p	up	armadillo repeat protein deleted in velo-cardio-facial syndrome-like		9.07345	0.0382381	chrUn.g40844.01.p				2.82867	0.166699	chrUn.g25021.01.p
5.80532	1.20062	chrUn.g08842.01.p	up	tubulin beta chain		5.55814	0.180981	chr10.g18455.01.p				6.87616	0.273545	chrUn.g32797.01.p
2.27928	-1.14363	chrUn.g27308.01.p	dn	Q25472.1RecName: Full=Actin, muscle-type; AltName: Full=A2		6.67174	0.274425	chrUn.g25021.01.p				4.22682	0.324743	chrUn.g00715.01.p
5.57736	-1.20989	chr13.g60869.01.p	dn	fructose-bisphosphate aldolase C-like isoform X2		5.37535	0.327169	chrUn.g32797.01.p				7.6495	0.226441	chrUn.g27403.01.p
7.84908	-1.01908	chr12.g31941.01.p	dn	uncharacterized protein LOC120346496		5.52119	0.388859	chrUn.g00715.01.p				2.06452	0.0185019	chrUn.g27403.01.p
2.43432	0.132886	chrUn.g04512.01.p				13.673	0.313342	chrUn.g27403.01.p				1.64149	0.150615	chrUn.g02679.01.p
0.394355	-0.157853	chr12.g55787.01.p				4.46563	0.0298427	chrUn.g27403.01.p				0.824085	0.0172466	chrUn.g32977.01.p
0.157075	0.0356501	chrUn.g09824.01.p				16.7154	0.581943	chrUn.g02679.01.p				1.68304	0.512767	chrUn.g32977.01.p
4.69591	0.13063	chrUn.g40844.01.p				1.61351	0.028715	chrUn.g32977.01.p				3.79502	0.203731	chr12.g31942.01.p
3.15598	0.363503	chr10.g18455.01.p				8.78354	0.309216	chr12.g31942.01.p				2.44699	0.413961	chrUn.g65251.01.p
2.81775	0.357859	chrUn.g25021.01.p				1.60587	0.330642	chrUn.g65251.01.p				2.59049	0.102985	chrUn.g65251.01.p
0.655862	0.178136	chrUn.g32797.01.p				14.3106	0.283962	chrUn.g65251.01.p				10.9468	0.409171	chrUn.g65251.01.p
0.669595	0.212988	chrUn.g00715.01.p				11.5605	0.434717	chrUn.g65251.01.p				2.00948	0.571284	chrUn.g65251.01.p
3.15919	0.288679	chrUn.g27403.01.p				15.7972	0.305298	chrUn.g54660.01.p				3.80432	0.120071	chrUn.g54660.01.p
2.14974	0.0376732	chrUn.g27403.01.p				0.171277	0.0201394	chrUn.g01439.01.p				0.358864	0.0433679	chrUn.g01439.01.p
0.493253	0.0380972	chrUn.g32977.01.p				11.0747	0.154809	chrUn.g31313.01.p				4.35575	0.0712598	chrUn.g31313.01.p
1.8853	0.350414	chr12.g31942.01.p				2.53121	0.233867	chrUn.g27308.01.p				3.22149	0.578134	chrUn.g27308.01.p
0.330172	-0.276778	chrUn.g65251.01.p				2.4327	0.150035	chrUn.g58343.01.p				1.12204	0.0895575	chrUn.g58343.01.p
6.0593	0.60119	chrUn.g65251.01.p				4.3132	0.360857	chr13.g60869.01.p				4.1315	0.196809	chr13.g60869.01.p
1.87085	0.0848614	chrUn.g65251.01.p				1.91164	-0.163537	chr13.g60869.01.p				3.73648	0.200675	chr13.g60869.01.p
6.39196	0.615311	chrUn.g54660.01.p				8.54429	0.327347	chrUn.g08626.01.p				3.95737	0.238499	chrUn.g08626.01.p
0.177553	-0.0771632	chrUn.g01439.01.p				13.581	0.261824	chr7.g42962.01.p				2.48483	0.0956343	chr7.g42962.01.p
7.35065	0.277546	chrUn.g31313.01.p				23.1059	0.644114	chrUn.g45694.01.p				7.93373	0.611238	chrUn.g45694.01.p
1.4724	0.200902	chrUn.g58343.01.p				5.34688	0.403998	chrUn.g67785.01.p				1.32376	0.193522	chrUn.g67785.01.p
2.14065	0.544954	chr13.g60869.01.p				9.91967	0.369993	chr13.g53393.01.p				4.69753	0.411756	chr13.g53393.01.p
1.46697	0.295148	chrUn.g08626.01.p				2.27225	0.160609	chr5.g43996.01.p				2.62512	0.2091	chr5.g43996.01.p
8.71614	0.55207	chr7.g42962.01.p				5.46136	-0.21588	chrUn.g70249.01.p				0.359976	-0.025876	chrUn.g70249.01.p
0.658722	0.109209	chrUn.g45694.01.p				6.02232	0.531036	chrUn.g21613.01.p				0.962276	0.120948	chrUn.g21613.01.p
2.25878	0.699187	chrUn.g67785.01.p				19.0657	0.457102	chrUn.g68201.01.p				5.32183	0.324465	chrUn.g68201.01.p
0.421025	-0.138732	chr13.g53393.01.p				0.0946664	-0.00175225	chr12.g06350.01.p				2.46785	-0.024439	chr12.g06350.01.p
0.373272	-0.161085	chr5.g43996.01.p				6.81518	0.145647	chr5.g71639.01.p				0.267542	0.0152955	chr5.g71639.01.p
3.39715	-0.63118	chrUn.g70249.01.p				3.95545	0.151679	chr10.g40975.01.p				0.169065	0.0179488	chr10.g40975.01.p
3.58719	0.440612	chrUn.g68201.01.p				4.12769	0.0990888	chrUn.g48426.01.p				0.24793	0.0180564	chrUn.g48426.01.p
2.33497	0.0753639	chr12.g06350.01.p				2.87622	-0.0907483	chrUn.g13565.01.p				0.0758638	-0.00840177	chrUn.g13565.01.p
3.83884	0.433018	chr5.g71639.01.p				0.0833382	0.0146102	chr12.g48257.01.p				0.145502	-0.0313576	chr12.g48257.01.p
3.01004	0.444242	chr10.g40975.01.p				0.501824	0.00956668	chrUn.g04520.01.p				0.154985	-0.0056368	chrUn.g04520.01.p
3.42124	0.269184	chrUn.g48426.01.p				2.78353	0.0896229	chrUn.g69985.01.p				0.318085	0.0293784	chrUn.g69985.01.p
0.993678	-0.273549	chrUn.g13565.01.p				3.87029	0.269389	chrUn.g30664.01.p				3.62656	0.224727	chrUn.g30664.01.p
0.303681	0.152702	chr12.g48257.01.p				2.48925	0.0802779	chr2.g69081.01.p				1.71453	0.0786737	chr2.g69081.01.p
0.509369	0.0505049	chrUn.g04520.01.p				2.32466	0.149303	chr12.g30224.02.p				0.292814	-0.0593787	chr12.g30224.02.p
1.14023	0.200128	chrUn.g69985.01.p				26.0082	0.54308	chrUn.g29002.01.p				3.4048	0.207887	chrUn.g29002.01.p
0.463596	0.148363	chrUn.g30664.01.p				4.51366	0.156664	chr9.g55193.03.p				0.105312	0.0114379	chr9.g55193.03.p
0.0277989	0.00532892	chr2.g69081.01.p				7.97184	0.670453	chr9.g55193.03.p				4.67828	0.462545	chr9.g55193.03.p
2.15682	0.693227	chr12.g30224.02.p				3.35436	0.729939	chrUn.g61433.01.p				1.26286	0.65714	chrUn.g61433.01.p
3.85567	0.482429	chr9.g55193.03.p				4.88382	0.554	chr9.g49942.01.p				0.59931	0.160079	chr9.g49942.01.p
3.51877	0.690656	chr9.g55193.03.p				4.91562	0.434306	chrUn.g02873.01.p				1.76184	0.23613	chrUn.g02873.01.p
0.179416	0.241831	chrUn.g61433.01.p				3.09272	0.997091	chr5.g61985.01.p				1.01223	0.20525	chr5.g61985.01.p
1.98161	0.658325	chrUn.g02873.01.p				0.050323	-0.00295904	chrUn.g50717.03.p				2.25495	-0.129579	chrUn.g50717.03.p
2.07618	0.420622	chrUn.g50717.03.p				6.06026	0.235316	chrUn.g50717.03.p				2.9391	0.148732	chrUn.g50717.03.p
1.83383	0.287625	chrUn.g50717.03.p				5.8329	0.178154	chr9.g31858.01.p				5.76774	0.175496	chr9.g31858.01.p
0.070827	0.00882916	chr9.g31858.01.p				4.33177	-0.491387	chrUn.g61843.01.p				9.3469	-0.485391	chrUn.g61843.01.p
0.0128422	-0.0199197	chrUn.g61843.01.p				4.28059	-0.303768	chr9.g54582.03.p				1.29908	-0.101403	chr9.g54582.03.p
1.79901	-0.672244	chr9.g54582.03.p				5.2775	-0.272383	chr12.g31941.01.p				0.64069	0.03439	chr12.g31941.01.p
3.74813	-0.928512	chr9.g55925.01.p				1.22043	0.178784	chr9.g55925.01.p				6.73253	0.458294	chr9.g55925.01.p
3.13681	0.533278	chr1.g58386.01.p				2.52482	0.186579	chr1.g58386.01.p				0.134858	0.0260464	chr1.g58386.01.p
1.70723	-0.0379916	chr6.g00406.01.p				4.07449	-0.0225795	chr6.g00406.01.p				4.41113	-0.0111429	chr6.g00406.01.p
4.11966	0.654867	chr1.g39928.01.p				4.46729	0.456622	chrUn.g08842.01.p				0.373919	0.0951989	chrUn.g08842.01.p
3.87176	0.277744	chr5.g59672.01.p				7.74576	0.639527	chr1.g39928.01.p				6.27729	0.442392	chr1.g39928.01.p
1.18027	0.170693	chr13.g60870.01.p				11.9928	0.254062	chr5.g59672.01.p				5.50012	0.170453	chr5.g59672.01.p
7.55655	0.232406	chr5.g46549.01.p				8.6219	0.297434	chr13.g60870.01.p				6.16927	0.246051	chr13.g60870.01.p
4.07261	0.521824	chr5.g46549.01.p				5.97792	0.080367	chr5.g46549.01.p				0.323186	0.0104058	chr5.g46549.01.p
0.158302	0.15848	chrUn.g15223.01.p				7.8584	0.24283	chr5.g46549.01.p				1.35294	0.0857456	chr5.g46549.01.p
1.92317	0.434849	chr1.g14902.01.p				1.30798	-0.57738	chrUn.g15223.01.p				1.38872	-0.625088	chrUn.g15223.01.p
Average HNEratio		1.36592				Average HNEratio		1.30311				Average HNEratio		1.18636
